# Synchronization between chloroplastic and cytosolic protein synthesis for photosynthesis complex assembly

**DOI:** 10.1101/2024.05.03.592458

**Authors:** Taisei Wakigawa, Tomoya Fujita, Naohiro Kawamoto, Yukio Kurihara, Yuu Hirose, Takashi Hirayama, Hirotaka Toh, Tomoko Kuriyama, Atsushi Hashimoto, Eriko Matsuura-Suzuki, Keiichi Mochida, Minoru Yoshida, Minami Matsui, Shintaro Iwasaki

**Author notes:** Correspondence (S.I.). These authors contributed equally (Taisei Wakigawa, Tomoya Fujita, Naohiro Kawamoto).

## Abstract

Through symbiosis, subunits of chloroplastic complexes are encoded in distinct genomes in the nucleus and organelles. For plant cells to maintain the stoichiometry of subunits and respond to environmental cues, the orchestration of the nuclear and organellar gene expression systems is an essential task. However, the mechanism maintaining chloroplastic complexes remains largely enigmatic. Here, we simultaneously assessed the translatomes of the chloroplast and the cytoplasm via ribosome profiling and revealed the differential mechanisms employed by these two systems to cope with acute light/dark transitions: in chloroplasts, translational regulation is employed, whereas in the cytoplasm, control of the mRNA abundance is implemented. This strategy is widely conserved in land plants (*Arabidopsis* and the grass plant *Brachypodium*) and green algae (*Chlamydomonas*). The translational control in chloroplasts may be established based on organelle symbiosis; the primitive chloroplast in Glaucophyta (*Cyanophora*) was found to have already acquired translational control, whereas cyanobacteria (*Synechocystis*) control the mRNA abundance. Moreover, reduced plastoquinones and active cytosolic protein synthesis drive chloroplastic translation of the complex subunits in the light. Our work reveals an early origin of coordination of chloroplast and nuclear/cytoplasmic gene expression upon light exposure.
