## Supplementary material for "Synchronization between chloroplastic and cytosolic protein synthesis for photosynthesis complex assembly": Table S1

### Sheet: Synechocystis sp.
Complex	Gene	Transcript ID
Cytb6f	PetM	BAA10763
Cytb6f	PetC	BAA17628
Cytb6f	PetC	BAA18833
Cytb6f	PetC	BAA18263
Cytb6f	PetN	BAA16724
Cytb6f	PetA	BAA17627
Cytb6f	PetL	ssl3803
Cytb6f	PetG	BAA18236
Cytb6f	PetB	BAA10149
Cytb6f	PetD	BAA10150
FoF1	AtpA	BAA16735
FoF1	AtpB	BAA18087
FoF1	AtpC	BAA16734
FoF1	AtpD	BAA16736
FoF1	AtpE	BAA18088
FoF1	AtpF	BAA16737
FoF1	AtpG	BAA16738
FoF1	AtpH	BAA16739
FoF1	AtpI	BAA16740
NDH	NdhA	BAA17787
NDH	NdhB	BAA16721
NDH	NdhC	BAA18283
NDH	NdhD	BAA10037
NDH	NdhD	BAA16838
NDH	NdhD	BAA17434
NDH	NdhD	BAA10808
NDH	NdhD	BAA17252
NDH	NdhD	BAA17254
NDH	NdhE	BAA10882
NDH	NdhF	BAA10530
NDH	NdhF	BAA17435
NDH	NdhF	BAA10809
NDH	NdhG	BAA10883
NDH	NdhH	BAA17939
NDH	NdhI	BAA10884
NDH	NdhJ	BAA18285
NDH	NdhK	BAA18284
NDH	NdhL	BAA18123
NDH	NdhM	BAA17773
NDH	NdhN	BAA18145
NDH	NdhO	BAA10471
NDH	NdhQ	BAA16586
NDH	NdhS	BAA10423
NDH	NdhV	BAA18491
NDH	PnsB4	sml0013
NDH	CupA	BAA17433
NDH	CupB	BAA16855
NDH	CupS	BAA17432
PSI	PsaA	BAA17437
PSI	PsaB	BAA17438
PSI	PsaC	BAA10036
PSI	PsaD	BAA16688
PSI	PsaE	BAA18383
PSI	PsaF	BAA18108
PSI	PsaI	BAA18774
PSI	PsaJ	BAA18107
PSI	PsaK	BAA16719
PSI	PsaK	BAA18671
PSI	PsaL	BAA18773
PSI	PsaM	BAA17005
PSII	PsbA	BAA18829
PSII	PsbA	BAA16586
PSII	PsbA	BAA18230
PSII	PsbB	BAA10458
PSII	PsbC	BAA17799
PSII	PsbD	BAA17800
PSII	PsbD	BAA10851
PSII	PsbE	BAA17092
PSII	PsbF	BAA17093
PSII	PsbH	BAA17629
PSII	PsbI	BAA10085
PSII	PsbJ	BAA17095
PSII	PsbK	BAA17075
PSII	PsbL	BAA17094
PSII	PsbM	BAA16708
PSII	PsbN	BAA17630
PSII	PsbO	BAA18474
PSII	PsbT	BAA10133
PSII	PsbU	BAA16847
PSII	PsbV	BAA18512
PSII	PsbW	BAA16618
PSII	PsbX	BAA10311
PSII	PsbY	BAA17722
PSII	PsbZ	BAA17568
PSII	Psb30	BAA10780

### Sheet: Cyanophora paradoxa
Complex	Gene	Transcript ID	Encoded Genome
Cytb6f	PetM	CypaCp018	Nuclear
Cytb6f	PetC	g5838.t1	Chloroplast
Cytb6f	PetN	CypaCp079	Nuclear
Cytb6f	PetA	CypaCp107	Nuclear
Cytb6f	PetL	CypaCp100	Nuclear
Cytb6f	PetG	CypaCp083	Nuclear
Cytb6f	PetB	CypaCp038	Nuclear
Cytb6f	PetD	CypaCp037	Nuclear
FoF1	AtpA	CypaCp085	Nuclear
FoF1	AtpB	CypaCp104	Nuclear
FoF1	AtpC	g12068.t1	Chloroplast
FoF1	AtpD	CypaCp086	Nuclear
FoF1	AtpE	CypaCp105	Nuclear
FoF1	AtpF	CypaCp087	Nuclear
FoF1	AtpG	CypaCp088	Nuclear
FoF1	AtpH	CypaCp089	Nuclear
FoF1	AtpI	g6498.t1	Chloroplast
FoF1	AtpI	g6499.t1	Chloroplast
PSI	PsaA	CypaCp013	Nuclear
PSI	PsaB	CypaCp014	Nuclear
PSI	PsaC	CypaCp133	Nuclear
PSI	PsaD	PsaD	Nuclear
PSI	PsaE	CypaCp097	Nuclear
PSI	PsaF	CypaCp016	Nuclear
PSI	PsaI	CypaCp045	Nuclear
PSI	PsaJ	CypaCp015	Nuclear
PSI	PsaK	g18800.t1	Chloroplast
PSI	PsaL	g4822.t1	Chloroplast
PSI	PsaM	CypaCp109	Nuclear
PSII	PsbA	CypaCp101	Nuclear
PSII	PsbB	CypaCp030	Nuclear
PSII	PsbC	CypaCp111	Nuclear
PSII	PsbD	CypaCp110	Nuclear
PSII	PsbE	CypaCp041	Nuclear
PSII	PsbF	CypaCp042	Nuclear
PSII	PsbH	CypaCp032	Nuclear
PSII	PsbI	CypaCp099	Nuclear
PSII	PsbJ	CypaCp044	Nuclear
PSII	PsbK	CypaCp112	Nuclear
PSII	PsbL	CypaCp043	Nuclear
PSII	PsbM	CypaCp113	Nuclear
PSII	PsbN	CypaCp028	Nuclear
PSII	PsbO	g15745.t1	Chloroplast
PSII	PsbT	CypaCp029	Nuclear
PSII	PsbU	g4915.t1	Chloroplast
PSII	PsbV	CypaCp123	Nuclear
PSII	PsbW	CypaCp096	Nuclear
PSII	PsbX	CypaCp115	Nuclear
PSII	PsbY	CypaCp146	Nuclear
PSII	PsbZ	CypaCp067	Nuclear
PSII	Psb30	CypaCp076	Nuclear

### Sheet: Chlamydomonas reinhardtii
Complex	Gene	Transcript ID	Encoded Genome
Cytb6f	PetM	PNW76141	Nuclear
Cytb6f	PetC	PNW76554	Nuclear
Cytb6f	PetN	PNW71338	Nuclear
Cytb6f	PetA	ChreCp001	Chloroplast
Cytb6f	PetL	ChreCp068	Chloroplast
Cytb6f	PetG	ChreCp045	Chloroplast
Cytb6f	PetB	ChreCp008	Chloroplast
Cytb6f	PetD	ChreCp002	Chloroplast
FoF1	AtpA	ChreCp050	Chloroplast
FoF1	AtpB	ChreCp058	Chloroplast
FoF1	AtpC	PNW81779	Nuclear
FoF1	AtpD	PNW76414	Nuclear
FoF1	AtpE	ChreCp023	Chloroplast
FoF1	AtpF	ChreCp054	Chloroplast
FoF1	AtpG	PNW76927	Nuclear
FoF1	AtpH	ChreCp053	Chloroplast
FoF1	AtpI	ChreCp062	Chloroplast
PSI	PsaA	ChreCp019	Chloroplast
PSI	PsaB	ChreCp048	Chloroplast
PSI	PsaC	ChreCp067	Chloroplast
PSI	PsaD	PNW83660	Nuclear
PSI	PsaE	PNW77053	Nuclear
PSI	PsaF	PNW79354	Nuclear
PSI	PsaG	PNW75778	Nuclear
PSI	PsaH	PNW80804	Nuclear
PSI	PsaI	PNW84943	Nuclear
PSI	PsaJ	ChreCp061	Chloroplast
PSI	PsaK	PNW70544	Nuclear
PSI	PsaL	PNW74706	Nuclear
PSI	PsaN	PNW80902	Nuclear
PSI	PsaO	PNW86335	Nuclear
PSII	PsbA	ChreCp021	Chloroplast
PSII	PsbA	ChreCp057	Chloroplast
PSII	PsbB	ChreCp032	Chloroplast
PSII	PsbC	ChreCp066	Chloroplast
PSII	PsbD	ChreCp064	Chloroplast
PSII	PsbE	ChreCp040	Chloroplast
PSII	PsbF	ChreCp043	Chloroplast
PSII	PsbH	ChreCp029	Chloroplast
PSII	PsbI	ChreCp051	Chloroplast
PSII	PsbJ	ChreCp063	Chloroplast
PSII	PsbK	ChreCp004	Chloroplast
PSII	PsbL	ChreCp044	Chloroplast
PSII	PsbM	ChreCp026	Chloroplast
PSII	PsbN	ChreCp030	Chloroplast
PSII	PsbO	PNW78970	Nuclear
PSII	PsbP	PNW76019	Nuclear
PSII	PsbQ	PNW79927	Nuclear
PSII	PsbR	PNW81805	Nuclear
PSII	PsbS	PNW88157	Nuclear
PSII	PsbS	PNW88154	Nuclear
PSII	PsbT	ChreCp031	Chloroplast
PSII	PsbW	PsbW	Nuclear
PSII	PsbX	PNW86344	Nuclear
PSII	PsbX	PNW86341	Nuclear
PSII	PsbY	PNW77795	Nuclear
PSII	PsbZ	ChreCp027	Chloroplast

### Sheet: Arabidopsis thaliana
Complex	Gene	Transcript ID	Encoded Genome
Cytb6f	PetM	AT2G26500.1	Nuclear
Cytb6f	PetC	AT4G03280.1	Nuclear
Cytb6f	PetN	ATCG00210.1	Chloroplast
Cytb6f	PetA	ATCG00540.1	Chloroplast
Cytb6f	PetL	ATCG00590.1	Chloroplast
Cytb6f	PetG	ATCG00600.1	Chloroplast
Cytb6f	PetB	ATCG00720.1	Chloroplast
Cytb6f	PetD	ATCG00730.1	Chloroplast
FoF1	AtpA	ATCG00120.1	Chloroplast
FoF1	AtpB	ATCG00480.1	Chloroplast
FoF1	AtpC	AT4G04640.1	Nuclear
FoF1	AtpC	AT1G15700.1	Nuclear
FoF1	AtpD	AT4G09650.1	Nuclear
FoF1	AtpE	ATCG00470.1	Chloroplast
FoF1	AtpF	ATCG00130.1	Chloroplast
FoF1	AtpG	AT4G32260.1	Nuclear
FoF1	AtpH	ATCG00140.1	Chloroplast
FoF1	AtpI	ATCG00150.1	Chloroplast
NDH	NdhA	ATCG01100.1	Chloroplast
NDH	NdhB	ATCG00890.1	Chloroplast
NDH	NdhB	ATCG01250.1	Chloroplast
NDH	NdhC	ATCG00440.1	Chloroplast
NDH	NdhD	ATCG01050.1	Chloroplast
NDH	NdhE	ATCG01070.1	Chloroplast
NDH	NdhF	ATCG01010.1	Chloroplast
NDH	NdhG	ATCG01080.1	Chloroplast
NDH	NdhH	ATCG01110.1	Chloroplast
NDH	NdhI	ATCG01090.1	Chloroplast
NDH	NdhJ	ATCG00420.1	Chloroplast
NDH	NdhK	ATCG00430.1	Chloroplast
NDH	NdhL	AT1G70760.1	Nuclear
NDH	NdhM	AT4G37925.1	Nuclear
NDH	NdhN	AT5G58260.1	Nuclear
NDH	NdhO	AT1G74880.1	Nuclear
NDH	NdhS	AT4G23890.1	Nuclear
NDH	NdhT	AT4G09350.1	Nuclear
NDH	NdhU	AT5G21430.1	Nuclear
NDH	NdhV	AT2G04039.3	Nuclear
NDH	PnsB1	AT1G15980.1	Nuclear
NDH	PnsB2	AT1G64770.3	Nuclear
NDH	PnsB3	AT3G16250.1	Nuclear
NDH	PnsB4	AT1G18730.1	Nuclear
NDH	PnsB5	AT5G43750.1	Nuclear
NDH	PnsL1	AT2G39470.1	Nuclear
NDH	PnsL2	AT1G14150.1	Nuclear
NDH	PnsL3	AT3G01440.1	Nuclear
NDH	PnsL4	AT4G39710.1	Nuclear
NDH	PnsL5	AT5G13120.1	Nuclear
PSI	PsaA	ATCG00350.1	Chloroplast
PSI	PsaB	ATCG00340.1	Chloroplast
PSI	PsaC	ATCG01060.1	Chloroplast
PSI	PsaD	AT4G02770.1	Nuclear
PSI	PsaD	AT1G03130.1	Nuclear
PSI	PsaE	AT4G28750.1	Nuclear
PSI	PsaE	AT2G20260.1	Nuclear
PSI	PsaF	AT1G31330.1	Nuclear
PSI	PsaG	AT1G55670.1	Nuclear
PSI	PsaH	AT3G16140.1	Nuclear
PSI	PsaH	AT1G52230.1	Nuclear
PSI	PsaI	ATCG00510.1	Chloroplast
PSI	PsaJ	ATCG00630.1	Chloroplast
PSI	PsaK	AT1G30380.1	Nuclear
PSI	PsaL	AT4G12800.1	Nuclear
PSI	PsaN	AT5G64040.1	Nuclear
PSI	PsaO	AT1G08380.1	Nuclear
PSI	PsaP	AT2G46820.1	Nuclear
PSII	PsbA	ATCG00020.1	Chloroplast
PSII	PsbB	ATCG00680.1	Chloroplast
PSII	PsbC	ATCG00280.1	Chloroplast
PSII	PsbD	ATCG00270.1	Chloroplast
PSII	PsbE	ATCG00580.1	Chloroplast
PSII	PsbF	ATCG00570.1	Chloroplast
PSII	PsbH	ATCG00710.1	Chloroplast
PSII	PsbI	ATCG00080.1	Chloroplast
PSII	PsbJ	ATCG00550.1	Chloroplast
PSII	PsbK	ATCG00070.1	Chloroplast
PSII	PsbL	ATCG00560.1	Chloroplast
PSII	PsbM	ATCG00220.1	Chloroplast
PSII	PsbN	ATCG00700.1	Chloroplast
PSII	PsbO	AT5G66570.1	Nuclear
PSII	PsbO	AT3G50820.1	Nuclear
PSII	PsbP	AT1G06680.1	Nuclear
PSII	PsbP	AT2G30790.1	Nuclear
PSII	PsbQ	AT4G21280.2	Nuclear
PSII	PsbQ	AT4G05180.1	Nuclear
PSII	PsbR	AT1G79040.1	Nuclear
PSII	PsbS	AT1G44575.3	Nuclear
PSII	PsbT	ATCG00690.1	Chloroplast
PSII	PsbT	AT3G21055.1	Nuclear
PSII	PsbW	AT2G30570.1	Nuclear
PSII	PsbX	AT2G06520.1	Nuclear
PSII	PsbY	AT1G67740.1	Nuclear
PSII	PsbZ	ATCG00300.1	Chloroplast

### Sheet: Brachypodium distachyon
Complex	Gene	Transcript ID	Encoded Genome
Cytb6f	PetM	KQK13024	Nuclear
Cytb6f	PetM	KQK13025	Nuclear
Cytb6f	PetC	KQK15806	Nuclear
Cytb6f	PetN	KQK09170	Nuclear
Cytb6f	PetN	PNT75851	Nuclear
Cytb6f	PetN	KQK06199	Nuclear
Cytb6f	PetA	KQJ95435	Nuclear
Cytb6f	PetA	KQK04343	Nuclear
Cytb6f	PetA	KQK12757	Nuclear
Cytb6f	PetA	KQK18177	Nuclear
Cytb6f	PetA	KQJ96835	Nuclear
Cytb6f	PetL	PNT65885	Nuclear
Cytb6f	PetL	KQK12754	Nuclear
Cytb6f	PetG	KQK22546	Nuclear
Cytb6f	PetG	KQJ96907	Nuclear
Cytb6f	PetG	KQK18181	Nuclear
Cytb6f	PetG	KQJ88425	Nuclear
Cytb6f	PetB	KQK12750	Nuclear
Cytb6f	PetB	KQK18191	Nuclear
Cytb6f	PetB	KQJ96830	Nuclear
Cytb6f	PetB	PNT78215	Nuclear
Cytb6f	PetB	KQK12751	Nuclear
Cytb6f	PetB	PNT67432	Nuclear
Cytb6f	PetB	KQK08341	Nuclear
Cytb6f	PetB	KQK18190	Nuclear
Cytb6f	PetD	KQK18191	Nuclear
Cytb6f	PetA	YP_002000499.1	Chloroplast
Cytb6f	PetB	YP_002000515.1	Chloroplast
Cytb6f	PetD	YP_002000516.1	Chloroplast
Cytb6f	PetG	YP_002000505.1	Chloroplast
Cytb6f	PetL	YP_002000504.1	Chloroplast
Cytb6f	PetN	YP_002000477.1	Chloroplast
FoF1	AtpB	KQK04348	Nuclear
FoF1	AtpB	KQJ96832	Nuclear
FoF1	AtpB	PNT60816	Nuclear
FoF1	AtpB	KQK05579	Nuclear
FoF1	AtpB	PNT67424	Nuclear
FoF1	AtpB	KQK18173	Nuclear
FoF1	AtpC	KQK16024	Nuclear
FoF1	AtpD	KQK01894	Nuclear
FoF1	AtpE	PNT70990	Nuclear
FoF1	AtpE	PNT67425	Nuclear
FoF1	AtpE	PNT60817	Nuclear
FoF1	AtpE	KQK04349	Nuclear
FoF1	AtpE	PNT75855	Nuclear
FoF1	AtpG	KQK01505	Nuclear
FoF1	AtpI	KQK12761	Nuclear
FoF1	AtpI	KQJ84935	Nuclear
FoF1	AtpA	YP_002000484.1	Chloroplast
FoF1	AtpB	YP_002000494.1	Chloroplast
FoF1	AtpE	YP_002000493.1	Chloroplast
FoF1	AtpF	YP_002000483.1	Chloroplast
FoF1	AtpH	YP_002000482.1	Chloroplast
FoF1	AtpI	YP_002000481.1	Chloroplast
NDH	NdhA	PNT67422	Nuclear
NDH	NdhA	KQK19155	Nuclear
NDH	NdhB	PNT63674	Nuclear
NDH	NdhB	KQK18209	Nuclear
NDH	NdhB	KQJ96842	Nuclear
NDH	NdhC	KQK05577	Nuclear
NDH	NdhC	PNT76497	Nuclear
NDH	NdhC	PNT75854	Nuclear
NDH	NdhC	PNT61990	Nuclear
NDH	NdhC	KQK04350	Nuclear
NDH	NdhE	KQJ82152	Nuclear
NDH	NdhE	KQK12747	Nuclear
NDH	NdhE	KQK02691	Nuclear
NDH	NdhF	KQK12734	Nuclear
NDH	NdhG	KQK12748	Nuclear
NDH	NdhG	PNT74814	Nuclear
NDH	NdhH	KQJ96818	Nuclear
NDH	NdhI	KQK12749	Nuclear
NDH	NdhI	KQJ83822	Nuclear
NDH	NdhI	KQJ83821	Nuclear
NDH	NdhJ	KQK12466	Nuclear
NDH	NdhJ	KQK04351	Nuclear
NDH	NdhJ	PNT70988	Nuclear
NDH	NdhJ	KQK18169	Nuclear
NDH	NdhJ	KQJ84936	Nuclear
NDH	NdhK	KQK05576	Nuclear
NDH	NdhK	KQJ84937	Nuclear
NDH	NdhK	KQK18170	Nuclear
NDH	NdhK	KQK04352	Nuclear
NDH	NdhK	PNT60819	Nuclear
NDH	NdhL	KQJ90195	Nuclear
NDH	NdhM	KQJ83821	Nuclear
NDH	NdhN	KQK10900	Nuclear
NDH	NdhO	KQK11649	Nuclear
NDH	NdhS	PNT67120	Nuclear
NDH	NdhT	KQJ88947	Nuclear
NDH	NdhU	KQJ86661	Nuclear
NDH	NdhV	KQK15302	Nuclear
NDH	PnsB1	KQJ95893	Nuclear
NDH	PnsB2	KQK23558	Nuclear
NDH	PnsB3	KQK16185	Nuclear
NDH	PnsB4	KQK01956	Nuclear
NDH	PnsB5	KQK11334	Nuclear
NDH	PnsB5	PNT73515	Nuclear
NDH	PnsL1	KQK22290	Nuclear
NDH	PnsL2	KQK00028	Nuclear
NDH	PnsL3	KQK21224	Nuclear
NDH	PnsL4	KQK01883	Nuclear
NDH	PnsL4	KQK01884	Nuclear
NDH	PnsL5	KQK08145	Nuclear
NDH	NdhA	YP_002000540.1	Chloroplast
NDH	NdhB	YP_002000529.1	Chloroplast
NDH	NdhB	YP_002000544.1	Chloroplast
NDH	NdhC	YP_002000492.1	Chloroplast
NDH	NdhD	YP_002000535.1	Chloroplast
NDH	NdhE	YP_002000537.1	Chloroplast
NDH	NdhF	YP_002000532.1	Chloroplast
NDH	NdhG	YP_002000538.1	Chloroplast
NDH	NdhH	YP_002000541.1	Chloroplast
NDH	NdhI	YP_002000539.1	Chloroplast
NDH	NdhJ	YP_002000490.1	Chloroplast
NDH	NdhK	YP_002000491.1	Chloroplast
PSI	PsaA	PNT75853	Nuclear
PSI	PsaB	PNT75853	Nuclear
PSI	PsaC	KQK12746	Nuclear
PSI	PsaC	KQK04459	Nuclear
PSI	PsaD	KQK12584	Nuclear
PSI	PsaE	KQK16492	Nuclear
PSI	PsaF	KQK12927	Nuclear
PSI	PsaG	KQJ90699	Nuclear
PSI	PsaH	KQK04921	Nuclear
PSI	PsaI	KQJ96834	Nuclear
PSI	PsaI	KQK05581	Nuclear
PSI	PsaI	KQK18175	Nuclear
PSI	PsaI	KQK04346	Nuclear
PSI	PsaJ	KQK12753	Nuclear
PSI	PsaJ	KQK12752	Nuclear
PSI	PsaJ	KQJ84943	Nuclear
PSI	PsaK	KQK21046	Nuclear
PSI	PsaL	KQJ86842	Nuclear
PSI	PsaN	KQJ91952	Nuclear
PSI	PsaO	KQJ82536	Nuclear
PSI	PsaP	KQJ97595	Nuclear
PSI	PsaP	KQK16346	Nuclear
PSI	PsaA	YP_002000487.1	Chloroplast
PSI	PsaB	YP_002000486.1	Chloroplast
PSI	PsaC	YP_002000536.1	Chloroplast
PSI	PsaI	YP_002000496.1	Chloroplast
PSII	PsbA	KQK20683	Nuclear
PSII	PsbA	PNT61161	Nuclear
PSII	PsbA	PNT63670	Nuclear
PSII	PsbB	KQK12741	Nuclear
PSII	PsbB	KQJ82569	Nuclear
PSII	PsbB	KQK18187	Nuclear
PSII	PsbC	KQJ84939	Nuclear
PSII	PsbC	KQK12741	Nuclear
PSII	PsbC	KQJ82569	Nuclear
PSII	PsbC	KQK18187	Nuclear
PSII	PsbC	KQK20682	Nuclear
PSII	PsbC	KQK24086	Nuclear
PSII	PsbD	KQK20683	Nuclear
PSII	PsbE	KQK05950	Nuclear
PSII	PsbE	KQJ82160	Nuclear
PSII	PsbE	PNT65884	Nuclear
PSII	PsbE	KQK12756	Nuclear
PSII	PsbE	KQJ82159	Nuclear
PSII	PsbE	KQJ82415	Nuclear
PSII	PsbE	KQJ84944	Nuclear
PSII	PsbE	KQK18180	Nuclear
PSII	PsbF	KQK05950	Nuclear
PSII	PsbF	KQJ82160	Nuclear
PSII	PsbF	PNT65884	Nuclear
PSII	PsbH	PNT61052	Nuclear
PSII	PsbH	PNT75856	Nuclear
PSII	PsbH	KQK22228	Nuclear
PSII	PsbH	KQK07649	Nuclear
PSII	PsbH	KQK12738	Nuclear
PSII	PsbI	KQK06541	Nuclear
PSII	PsbJ	KQJ96837	Nuclear
PSII	PsbJ	PNT65883	Nuclear
PSII	PsbJ	KQJ84945	Nuclear
PSII	PsbJ	KQK18179	Nuclear
PSII	PsbL	KQK05950	Nuclear
PSII	PsbL	KQJ82160	Nuclear
PSII	PsbL	PNT65884	Nuclear
PSII	PsbL	KQJ93341	Nuclear
PSII	PsbL	KQK12756	Nuclear
PSII	PsbL	KQJ82159	Nuclear
PSII	PsbL	KQJ82415	Nuclear
PSII	PsbL	KQJ84944	Nuclear
PSII	PsbL	KQJ96838	Nuclear
PSII	PsbL	KQJ93340	Nuclear
PSII	PsbL	KQK18180	Nuclear
PSII	PsbM	PNT71378	Nuclear
PSII	PsbN	KQK22227	Nuclear
PSII	PsbN	KQK02775	Nuclear
PSII	PsbO	KQK20742	Nuclear
PSII	PsbP	KQK21011	Nuclear
PSII	PsbQ	PNT74969	Nuclear
PSII	PsbR	KQJ95526	Nuclear
PSII	PsbS	KQK10798	Nuclear
PSII	PsbT	KQJ82563	Nuclear
PSII	PsbT	KQK12740	Nuclear
PSII	PsbT	KQK18188	Nuclear
PSII	PsbT	KQK00056	Nuclear
PSII	PsbW	KQK05498	Nuclear
PSII	PsbW	KQK10003	Nuclear
PSII	PsbX	KQK14683	Nuclear
PSII	PsbY	KQJ94904	Nuclear
PSII	PsbZ	KQJ96823	Nuclear
PSII	PsbZ	PNT78353	Nuclear
PSII	PsbA	YP_002000468.1	Chloroplast
PSII	PsbB	YP_002000511.1	Chloroplast
PSII	PsbC	YP_002000474.1	Chloroplast
PSII	PsbD	YP_002000473.1	Chloroplast
PSII	PsbE	YP_002000503.1	Chloroplast
PSII	PsbF	YP_002000502.1	Chloroplast
PSII	PsbH	YP_002000514.1	Chloroplast
PSII	PsbI	YP_002000472.1	Chloroplast
PSII	PsbJ	YP_002000500.1	Chloroplast
PSII	PsbK	YP_002000471.1	Chloroplast
PSII	PsbL	YP_002000501.1	Chloroplast
PSII	PsbM	YP_002000476.1	Chloroplast
PSII	PsbN	YP_002000513.1	Chloroplast
PSII	PsbT	YP_002000512.1	Chloroplast
PSII	PsbZ	YP_002000475.1	Chloroplast
